# A five-fold expansion of the global RNA virome reveals multiple new clades of RNA bacteriophages

**DOI:** 10.1101/2022.02.15.480533

**Authors:** Uri Neri, Yuri I. Wolf, Simon Roux, Antonio Pedro Camargo, Benjamin Lee, Darius Kazlauskas, I. Min Chen, Natalia Ivanova, Lisa Zeigler Allen, David Paez-Espino, Donald A. Bryant, Devaki Bhaya, RNA Virus Discovery Consortium, Mart Krupovic, Valerian V. Dolja, Nikos C. Kyrpides, Eugene V. Koonin, Uri Gophna

## Abstract

High-throughput RNA sequencing offers unprecedented opportunities to explore the Earth RNA virome. Mining 5,150 diverse metatranscriptomes uncovered >2.5 million RNA viral contigs. Via analysis of the 330k novel RNA-dependent RNA polymerases (RdRP), this expansion corresponds to a five-fold increase of RNA virus diversity. Extended RdRP phylogeny supports monophyly of the five established phyla, reveals two putative new bacteriophage phyla and numerous putative novel classes and orders. The dramatically expanded *Lenarviricota* phylum, consisting of bacterial and related eukaryotic viruses, now accounts for a third of the RNA virome diversity. Identification of CRISPR spacer matches and bacteriolytic proteins suggests that subsets of picobirnaviruses and partitiviruses, previously associated with eukaryotes, infect prokaryotic hosts. Gene content analysis revealed multiple domains previously not found in RNA viruses and implicated in virus-host interactions. This vast collection of new RNA virus genomes provides insights into RNA virus evolution and should become a major resource for RNA virology.
