## Supplementary_archive for "A five-fold expansion of the global RNA virome reveals multiple new clades of RNA bacteriophages": Table_S2_Host_prediction_prokaryotic.xlsx

### Sheet: RBS motifs
RBS signal
Taxon	#SD carrying ORFs	Total # of complete ORFs	%SD
ANI90_0011770	19	145	0.131034
Lenarviricota;Leviviricetes	117741	134273	0.876878
p.0002.base-Kitrino;c.0040;o.0057;f.0278	380	629	0.604134
Pisuviricota;Duplopiviricetes;Durnavirales;Cystoviridae	1633	1908	0.85587
Pisuviricota;Duplopiviricetes;Durnavirales;f.0112.base-Cysto	194	198	0.979798
Pisuviricota;Duplopiviricetes;Durnavirales;f.0114.base-Cysto	161	185	0.87027
Pisuviricota;Duplopiviricetes;Durnavirales;f.0115.base-Cysto	32	178	0.179775
Pisuviricota;Duplopiviricetes;Durnavirales;Partitiviridae;genPartiti.0019.base-Deltapartitivirus	88	96	0.916667
Pisuviricota;Duplopiviricetes;Durnavirales;Partitiviridae;genPartiti.0029	1097	1402	0.782454
Pisuviricota;Duplopiviricetes;Durnavirales;Picobirnaviridae	1772	2906	0.609773

### Sheet: Bacteriolytic domains
Bacteriolytic domain
ND	ORF	Taxonomic affiliation	E-value	Category	Domain hit
ND_303778	ND_303778__222647_6	p.0002.base-Kitrino;c.0040;o.0057;f.0278	0.28	Lysis_PRO-M15	Peptidase_M15_3 (PF08291.13)
ND_303788	ND_303788__222658_3	p.0002.base-Kitrino;c.0040;o.0057;f.0278	0.28	Lysis_PRO-M15	Peptidase_M15_3 (PF08291.13)
ND_303823	ND_303823__222698_3	p.0002.base-Kitrino;c.0040;o.0057;f.0278	0.28	Lysis_PRO-M15	Peptidase_M15_3 (PF08291.13)
ND_318584	ND_318584__239080_6	p.0002.base-Kitrino;c.0040;o.0057;f.0278	0.28	Lysis_PRO-M15	Peptidase_M15_3 (PF08291.13)
ND_318592	ND_318592__239089_6	p.0002.base-Kitrino;c.0040;o.0057;f.0278	0.28	Lysis_PRO-M15	Peptidase_M15_3 (PF08291.13)
ND_318610	ND_318610__239110_6	p.0002.base-Kitrino;c.0040;o.0057;f.0278	0.28	Lysis_PRO-M15	Peptidase_M15_3 (PF08291.13)
ND_395357	ND_395357__324104_2	p.0002.base-Kitrino;c.0040;o.0057;f.0278	0.29	Lysis_PRO-M15	Peptidase_M15_3 (PF08291.13)
ND_395368	ND_395368__324116_2	p.0002.base-Kitrino;c.0040;o.0057;f.0278	0.28	Lysis_PRO-M15	Peptidase_M15_3 (PF08291.13)
ND_395384	ND_395384__324134_3	p.0002.base-Kitrino;c.0040;o.0057;f.0278	0.28	Lysis_PRO-M15	Peptidase_M15_3 (PF08291.13)
ND_395386	ND_395386__324136_3	p.0002.base-Kitrino;c.0040;o.0057;f.0278	0.28	Lysis_PRO-M15	Peptidase_M15_3 (PF08291.13)
ND_395394	ND_395394__324145_2	p.0002.base-Kitrino;c.0040;o.0057;f.0278	0.28	Lysis_PRO-M15	Peptidase_M15_3 (PF08291.13)
ND_351272	ND_351272__275339_10	p.0002.base-Kitrino;c.0040;o.0057;f.0278	0.26	Lysis_PRO-M35	M35_peptidase (MEROPS) / Peptidase_M76 (PF09768.9)
ND_352408	ND_352408__276598_10	p.0002.base-Kitrino;c.0040;o.0057;f.0278	0.26	Lysis_PRO-M35	M35_peptidase (MEROPS) / Peptidase_M76 (PF09768.9)
ND_353463	ND_353463__277766_9	p.0002.base-Kitrino;c.0040;o.0057;f.0278	0.26	Lysis_PRO-M35	M35_peptidase (MEROPS) / Peptidase_M76 (PF09768.9)
ND_354842	ND_354842__279293_9	p.0002.base-Kitrino;c.0040;o.0057;f.0278	0.26	Lysis_PRO-M35	M35_peptidase (MEROPS) / Peptidase_M76 (PF09768.9)
ND_356242	ND_356242__280843_10	p.0002.base-Kitrino;c.0040;o.0057;f.0278	0.26	Lysis_PRO-M35	M35_peptidase (MEROPS) / Peptidase_M76 (PF09768.9)
ND_397230	ND_397230__326173_2	p.0002.base-Kitrino;c.0040;o.0057;f.0278	0.26	Lysis_PRO-M35	M35_peptidase (MEROPS) / Peptidase_M76 (PF09768.9)
ND_397307	ND_397307__326258_8	p.0002.base-Kitrino;c.0040;o.0057;f.0278	0.26	Lysis_PRO-M35	M35_peptidase (MEROPS) / Peptidase_M76 (PF09768.9)
ND_397452	ND_397452__326419_8	p.0002.base-Kitrino;c.0040;o.0057;f.0278	0.26	Lysis_PRO-M35	M35_peptidase (MEROPS) / Peptidase_M76 (PF09768.9)
ND_397484	ND_397484__326453_8	p.0002.base-Kitrino;c.0040;o.0057;f.0278	0.26	Lysis_PRO-M35	M35_peptidase (MEROPS) / Peptidase_M76 (PF09768.9)
ND_397973	ND_397973__326993_2	p.0002.base-Kitrino;c.0040;o.0057;f.0278	0.26	Lysis_PRO-M35	M35_peptidase (MEROPS) / Peptidase_M76 (PF09768.9)
ND_398280	ND_398280__327334_8	p.0002.base-Kitrino;c.0040;o.0057;f.0278	0.26	Lysis_PRO-M35	M35_peptidase (MEROPS) / Peptidase_M76 (PF09768.9)
ND_046243	ND_046243__368113_1	Pisuviricota;Duplopiviricetes;Durnavirales;Cystoviridae	9.7e-08	Lysis_LTase	Lysozyme superfamily fold
ND_046255	ND_046255__368126_7	Pisuviricota;Duplopiviricetes;Durnavirales;Cystoviridae	2.4e-07	Lysis_LTase	Lysozyme superfamily fold
ND_046262	ND_046262__368134_1	Pisuviricota;Duplopiviricetes;Durnavirales;Cystoviridae	2.4e-07	Lysis_LTase	Lysozyme superfamily fold
ND_046267	ND_046267__368139_7	Pisuviricota;Duplopiviricetes;Durnavirales;Cystoviridae	2e-07	Lysis_LTase	Lysozyme superfamily fold
ND_046273	ND_046273__368146_7	Pisuviricota;Duplopiviricetes;Durnavirales;Cystoviridae	2.4e-07	Lysis_LTase	Lysozyme superfamily fold
ND_086310	ND_086310__411582_12	Pisuviricota;Duplopiviricetes;Durnavirales;f.0112.base-Cysto	1.1e-09	Lysis_PRO-M15	Peptidase_M15_3 (PF08291.13)
ND_121172	ND_121172__21642_4	Pisuviricota;Duplopiviricetes;Durnavirales;f.0112.base-Cysto	1.1e-09	Lysis_PRO-M15	Peptidase_M15_3 (PF08291.13)
ND_123136	ND_123136__23801_12	Pisuviricota;Duplopiviricetes;Durnavirales;f.0112.base-Cysto	1.1e-09	Lysis_PRO-M15	Peptidase_M15_3 (PF08291.13)
ND_191927	ND_191927__99051_3	Pisuviricota;Duplopiviricetes;Durnavirales;f.0112.base-Cysto	2.4e-06	Lysis_PRO-M23	M23-family metallopeptidases
ND_240388	ND_240388__152534_6	Pisuviricota;Duplopiviricetes;Durnavirales;f.0112.base-Cysto	1.6e-05	Lysis_PRO-M23	M23-family metallopeptidases
ND_428267	ND_428267__360070_2	Pisuviricota;Duplopiviricetes;Durnavirales;f.0112.base-Cysto	2.1e-05	Lysis_PRO-M23	M23-family metallopeptidases
ND_428903	ND_428903__360770_2	Pisuviricota;Duplopiviricetes;Durnavirales;f.0112.base-Cysto	1.6e-05	Lysis_PRO-M23	M23-family metallopeptidases
ND_344487	ND_344487__267810_8	Pisuviricota;Duplopiviricetes;Durnavirales;f.0114.base-Cysto	1.5e-24	Lysis_Amidase	N-acetylmuramoyl-L-alanine amidase
ND_394307	ND_394307__322948_4	Pisuviricota;Duplopiviricetes;Durnavirales;f.0114.base-Cysto	7.3e-24	Lysis_Amidase	N-acetylmuramoyl-L-alanine amidase
ND_370595	ND_370595__296741_9	Pisuviricota;Duplopiviricetes;Durnavirales;f.0114.base-Cysto	9.9e-05	Lysis_LTase	Lysozyme superfamily fold
ND_370640	ND_370640__296792_3	Pisuviricota;Duplopiviricetes;Durnavirales;f.0114.base-Cysto	1.2e-05	Lysis_LTase	Lysozyme superfamily fold
ND_370650	ND_370650__296803_5	Pisuviricota;Duplopiviricetes;Durnavirales;f.0114.base-Cysto	3.6e-05	Lysis_LTase	Lysozyme superfamily fold
ND_370661	ND_370661__296815_3	Pisuviricota;Duplopiviricetes;Durnavirales;f.0114.base-Cysto	2.9e-06	Lysis_LTase	Lysozyme superfamily fold
ND_344584	ND_344584__267918_7	Pisuviricota;Duplopiviricetes;Durnavirales;f.0115.base-Cysto	2e-09	Lysis_Endopep	L-alanyl-D-glutamate endopeptidase
ND_329557	ND_329557__251251_2	Pisuviricota;Duplopiviricetes;Durnavirales;Picobirnaviridae	2.9e-16	Lysis_LTase	Lysozyme superfamily fold
ND_330974	ND_330974__252823_3	Pisuviricota;Duplopiviricetes;Durnavirales;Picobirnaviridae	2.9e-16	Lysis_LTase	Lysozyme superfamily fold
ND_152547	ND_152547__55652_1	Pisuviricota;Duplopiviricetes;Durnavirales;Picobirnaviridae	5.5e-07	Lysis_PRO-M23	M23-family metallopeptidases
ND_363655	ND_363655__289050_2	Pisuviricota;Duplopiviricetes;Durnavirales;Picobirnaviridae	1.7e-17	Lysis_PRO-M23	M23-family metallopeptidases
ND_392385	ND_392385__2	RvANI90_0011770	1.8e-07	Lysis_PRO-M23	M23-family metallopeptidases

### Sheet: CRISPR spacer hits
CRISPR hits
RNA virus contig	CRISPR array type (NA: unknown)	Host taxon (NA: unknown, hit to unaffiliated metagenome-derived CRISPR spacer only)
ND_003083	Type III	2751185891|Bacteria;Proteobacteria;Gammaproteobacteria;Alteromonadales;Pseudoalteromonadaceae;Pseudoalteromonas 2767802219|Bacteria;Proteobacteria;Gammaproteobacteria;Vibrionales;Vibrionaceae;Vibrio 2791355470|Bacteria;Proteobacteria;Gammaproteobacteria;Vibrionales;Vibrionaceae;Vibrio 647000343|Bacteria;Proteobacteria;Gammaproteobacteria;Vibrionales;Vibrionaceae;Vibrio 2713897097|Bacteria;Proteob…
ND_010369	Type III	2791355474|Bacteria;Proteobacteria;Gammaproteobacteria;Vibrionales;Vibrionaceae;Vibrio 2791354977|Bacteria;Proteobacteria;Gammaproteobacteria;Vibrionales;Vibrionaceae;Salinivibrio 2791355470|Bacteria;Proteobacteria;Gammaproteobacteria;Vibrionales;Vibrionaceae;Vibrio 647000343|Bacteria;Proteobacteria;Gammaproteobacteria;Vibrionales;Vibrionaceae;Vibrio 2713897097|Bacteria;Proteobacteria;Gammaproteo…
ND_247089	RT	640427139|Bacteria;Chloroflexi;Chloroflexia;Chloroflexales;Roseiflexaceae;Roseiflexus
ND_249277	RT	640427139|Bacteria;Chloroflexi;Chloroflexia;Chloroflexales;Roseiflexaceae;Roseiflexus
ND_249279	RT	640427139|Bacteria;Chloroflexi;Chloroflexia;Chloroflexales;Roseiflexaceae;Roseiflexus
ND_249281	RT	640427139|Bacteria;Chloroflexi;Chloroflexia;Chloroflexales;Roseiflexaceae;Roseiflexus
ND_249286	RT	640427139|Bacteria;Chloroflexi;Chloroflexia;Chloroflexales;Roseiflexaceae;Roseiflexus
ND_249288	RT	640427139|Bacteria;Chloroflexi;Chloroflexia;Chloroflexales;Roseiflexaceae;Roseiflexus
ND_249294	RT	640427139|Bacteria;Chloroflexi;Chloroflexia;Chloroflexales;Roseiflexaceae;Roseiflexus
ND_249295	RT	640427139|Bacteria;Chloroflexi;Chloroflexia;Chloroflexales;Roseiflexaceae;Roseiflexus
ND_249296	RT	640427139|Bacteria;Chloroflexi;Chloroflexia;Chloroflexales;Roseiflexaceae;Roseiflexus
ND_249299	RT	640427139|Bacteria;Chloroflexi;Chloroflexia;Chloroflexales;Roseiflexaceae;Roseiflexus
ND_249304	RT	640427139|Bacteria;Chloroflexi;Chloroflexia;Chloroflexales;Roseiflexaceae;Roseiflexus
ND_249305	RT	640427139|Bacteria;Chloroflexi;Chloroflexia;Chloroflexales;Roseiflexaceae;Roseiflexus
ND_249307	RT	640427139|Bacteria;Chloroflexi;Chloroflexia;Chloroflexales;Roseiflexaceae;Roseiflexus
ND_249313	RT	640427139|Bacteria;Chloroflexi;Chloroflexia;Chloroflexales;Roseiflexaceae;Roseiflexus
ND_280461	RT	640427139|Bacteria;Chloroflexi;Chloroflexia;Chloroflexales;Roseiflexaceae;Roseiflexus
ND_299199	RT	640427139|Bacteria;Chloroflexi;Chloroflexia;Chloroflexales;Roseiflexaceae;Roseiflexus
ND_299203	RT	640427139|Bacteria;Chloroflexi;Chloroflexia;Chloroflexales;Roseiflexaceae;Roseiflexus
ND_299212	RT	640427139|Bacteria;Chloroflexi;Chloroflexia;Chloroflexales;Roseiflexaceae;Roseiflexus
ND_303721	RT	640427139|Bacteria;Chloroflexi;Chloroflexia;Chloroflexales;Roseiflexaceae;Roseiflexus
ND_303722	RT	640427139|Bacteria;Chloroflexi;Chloroflexia;Chloroflexales;Roseiflexaceae;Roseiflexus
ND_303723	RT	640427139|Bacteria;Chloroflexi;Chloroflexia;Chloroflexales;Roseiflexaceae;Roseiflexus
ND_303725	RT	640427139|Bacteria;Chloroflexi;Chloroflexia;Chloroflexales;Roseiflexaceae;Roseiflexus
ND_303726	RT	640427139|Bacteria;Chloroflexi;Chloroflexia;Chloroflexales;Roseiflexaceae;Roseiflexus
ND_303727	RT	640427139|Bacteria;Chloroflexi;Chloroflexia;Chloroflexales;Roseiflexaceae;Roseiflexus
ND_303729	RT	640427139|Bacteria;Chloroflexi;Chloroflexia;Chloroflexales;Roseiflexaceae;Roseiflexus
ND_303730	RT	640427139|Bacteria;Chloroflexi;Chloroflexia;Chloroflexales;Roseiflexaceae;Roseiflexus
ND_303731	RT	640427139|Bacteria;Chloroflexi;Chloroflexia;Chloroflexales;Roseiflexaceae;Roseiflexus
ND_303732	RT	640427139|Bacteria;Chloroflexi;Chloroflexia;Chloroflexales;Roseiflexaceae;Roseiflexus
ND_303734	RT	640427139|Bacteria;Chloroflexi;Chloroflexia;Chloroflexales;Roseiflexaceae;Roseiflexus
ND_303735	RT	640427139|Bacteria;Chloroflexi;Chloroflexia;Chloroflexales;Roseiflexaceae;Roseiflexus
ND_303738	RT	640427139|Bacteria;Chloroflexi;Chloroflexia;Chloroflexales;Roseiflexaceae;Roseiflexus
ND_303739	RT	640427139|Bacteria;Chloroflexi;Chloroflexia;Chloroflexales;Roseiflexaceae;Roseiflexus
ND_303740	RT	640427139|Bacteria;Chloroflexi;Chloroflexia;Chloroflexales;Roseiflexaceae;Roseiflexus
ND_303742	RT	640427139|Bacteria;Chloroflexi;Chloroflexia;Chloroflexales;Roseiflexaceae;Roseiflexus
ND_303743	RT	640427139|Bacteria;Chloroflexi;Chloroflexia;Chloroflexales;Roseiflexaceae;Roseiflexus
ND_303744	RT	640427139|Bacteria;Chloroflexi;Chloroflexia;Chloroflexales;Roseiflexaceae;Roseiflexus
ND_303745	RT	640427139|Bacteria;Chloroflexi;Chloroflexia;Chloroflexales;Roseiflexaceae;Roseiflexus
ND_303751	RT	640427139|Bacteria;Chloroflexi;Chloroflexia;Chloroflexales;Roseiflexaceae;Roseiflexus
ND_303755	RT	640427139|Bacteria;Chloroflexi;Chloroflexia;Chloroflexales;Roseiflexaceae;Roseiflexus
ND_303758	RT	640427139|Bacteria;Chloroflexi;Chloroflexia;Chloroflexales;Roseiflexaceae;Roseiflexus
ND_303760	RT	640427139|Bacteria;Chloroflexi;Chloroflexia;Chloroflexales;Roseiflexaceae;Roseiflexus
ND_303763	RT	640427139|Bacteria;Chloroflexi;Chloroflexia;Chloroflexales;Roseiflexaceae;Roseiflexus
ND_303764	RT	640427139|Bacteria;Chloroflexi;Chloroflexia;Chloroflexales;Roseiflexaceae;Roseiflexus
ND_303766	RT	640427139|Bacteria;Chloroflexi;Chloroflexia;Chloroflexales;Roseiflexaceae;Roseiflexus
ND_303771	RT	640427139|Bacteria;Chloroflexi;Chloroflexia;Chloroflexales;Roseiflexaceae;Roseiflexus
ND_303772	RT	640427139|Bacteria;Chloroflexi;Chloroflexia;Chloroflexales;Roseiflexaceae;Roseiflexus
ND_303782	RT	640427139|Bacteria;Chloroflexi;Chloroflexia;Chloroflexales;Roseiflexaceae;Roseiflexus
ND_303783	RT	640427139|Bacteria;Chloroflexi;Chloroflexia;Chloroflexales;Roseiflexaceae;Roseiflexus
ND_303784	RT	640427139|Bacteria;Chloroflexi;Chloroflexia;Chloroflexales;Roseiflexaceae;Roseiflexus
ND_303785	RT	640427139|Bacteria;Chloroflexi;Chloroflexia;Chloroflexales;Roseiflexaceae;Roseiflexus
ND_303793	RT	640427139|Bacteria;Chloroflexi;Chloroflexia;Chloroflexales;Roseiflexaceae;Roseiflexus
ND_303798	RT	640427139|Bacteria;Chloroflexi;Chloroflexia;Chloroflexales;Roseiflexaceae;Roseiflexus
ND_303801	RT	640427139|Bacteria;Chloroflexi;Chloroflexia;Chloroflexales;Roseiflexaceae;Roseiflexus
ND_303805	RT	640427139|Bacteria;Chloroflexi;Chloroflexia;Chloroflexales;Roseiflexaceae;Roseiflexus
ND_303806	RT	640427139|Bacteria;Chloroflexi;Chloroflexia;Chloroflexales;Roseiflexaceae;Roseiflexus
ND_303807	RT	640427139|Bacteria;Chloroflexi;Chloroflexia;Chloroflexales;Roseiflexaceae;Roseiflexus
ND_303817	RT	640427139|Bacteria;Chloroflexi;Chloroflexia;Chloroflexales;Roseiflexaceae;Roseiflexus
ND_303820	RT	640427139|Bacteria;Chloroflexi;Chloroflexia;Chloroflexales;Roseiflexaceae;Roseiflexus
ND_303842	RT	640427139|Bacteria;Chloroflexi;Chloroflexia;Chloroflexales;Roseiflexaceae;Roseiflexus
ND_303844	RT	640427139|Bacteria;Chloroflexi;Chloroflexia;Chloroflexales;Roseiflexaceae;Roseiflexus
ND_304513	RT	640427139|Bacteria;Chloroflexi;Chloroflexia;Chloroflexales;Roseiflexaceae;Roseiflexus
ND_304745	RT	640427139|Bacteria;Chloroflexi;Chloroflexia;Chloroflexales;Roseiflexaceae;Roseiflexus
ND_312115	RT	640427139|Bacteria;Chloroflexi;Chloroflexia;Chloroflexales;Roseiflexaceae;Roseiflexus
ND_312117	RT	640427139|Bacteria;Chloroflexi;Chloroflexia;Chloroflexales;Roseiflexaceae;Roseiflexus
ND_318508	RT	640427139|Bacteria;Chloroflexi;Chloroflexia;Chloroflexales;Roseiflexaceae;Roseiflexus
ND_318515	RT	640427139|Bacteria;Chloroflexi;Chloroflexia;Chloroflexales;Roseiflexaceae;Roseiflexus
ND_318518	RT	640427139|Bacteria;Chloroflexi;Chloroflexia;Chloroflexales;Roseiflexaceae;Roseiflexus
ND_318519	RT	640427139|Bacteria;Chloroflexi;Chloroflexia;Chloroflexales;Roseiflexaceae;Roseiflexus
ND_318526	RT	640427139|Bacteria;Chloroflexi;Chloroflexia;Chloroflexales;Roseiflexaceae;Roseiflexus
ND_318527	RT	640427139|Bacteria;Chloroflexi;Chloroflexia;Chloroflexales;Roseiflexaceae;Roseiflexus
ND_318528	RT	640427139|Bacteria;Chloroflexi;Chloroflexia;Chloroflexales;Roseiflexaceae;Roseiflexus
ND_318534	RT	640427139|Bacteria;Chloroflexi;Chloroflexia;Chloroflexales;Roseiflexaceae;Roseiflexus
ND_318535	RT	640427139|Bacteria;Chloroflexi;Chloroflexia;Chloroflexales;Roseiflexaceae;Roseiflexus
ND_318536	RT	640427139|Bacteria;Chloroflexi;Chloroflexia;Chloroflexales;Roseiflexaceae;Roseiflexus
ND_318537	RT	640427139|Bacteria;Chloroflexi;Chloroflexia;Chloroflexales;Roseiflexaceae;Roseiflexus
ND_318541	RT	640427139|Bacteria;Chloroflexi;Chloroflexia;Chloroflexales;Roseiflexaceae;Roseiflexus
ND_318543	RT	640427139|Bacteria;Chloroflexi;Chloroflexia;Chloroflexales;Roseiflexaceae;Roseiflexus
ND_318547	RT	640427139|Bacteria;Chloroflexi;Chloroflexia;Chloroflexales;Roseiflexaceae;Roseiflexus
ND_318548	RT	640427139|Bacteria;Chloroflexi;Chloroflexia;Chloroflexales;Roseiflexaceae;Roseiflexus
ND_318550	RT	640427139|Bacteria;Chloroflexi;Chloroflexia;Chloroflexales;Roseiflexaceae;Roseiflexus
ND_318553	RT	640427139|Bacteria;Chloroflexi;Chloroflexia;Chloroflexales;Roseiflexaceae;Roseiflexus
ND_318554	RT	640427139|Bacteria;Chloroflexi;Chloroflexia;Chloroflexales;Roseiflexaceae;Roseiflexus
ND_318555	RT	640427139|Bacteria;Chloroflexi;Chloroflexia;Chloroflexales;Roseiflexaceae;Roseiflexus
ND_318556	RT	640427139|Bacteria;Chloroflexi;Chloroflexia;Chloroflexales;Roseiflexaceae;Roseiflexus
ND_318558	RT	640427139|Bacteria;Chloroflexi;Chloroflexia;Chloroflexales;Roseiflexaceae;Roseiflexus
ND_318559	RT	640427139|Bacteria;Chloroflexi;Chloroflexia;Chloroflexales;Roseiflexaceae;Roseiflexus
ND_318562	RT	640427139|Bacteria;Chloroflexi;Chloroflexia;Chloroflexales;Roseiflexaceae;Roseiflexus
ND_318563	RT	640427139|Bacteria;Chloroflexi;Chloroflexia;Chloroflexales;Roseiflexaceae;Roseiflexus
ND_318564	RT	640427139|Bacteria;Chloroflexi;Chloroflexia;Chloroflexales;Roseiflexaceae;Roseiflexus
ND_318565	RT	640427139|Bacteria;Chloroflexi;Chloroflexia;Chloroflexales;Roseiflexaceae;Roseiflexus
ND_318569	RT	640427139|Bacteria;Chloroflexi;Chloroflexia;Chloroflexales;Roseiflexaceae;Roseiflexus
ND_318571	RT	640427139|Bacteria;Chloroflexi;Chloroflexia;Chloroflexales;Roseiflexaceae;Roseiflexus
ND_318575	RT	640427139|Bacteria;Chloroflexi;Chloroflexia;Chloroflexales;Roseiflexaceae;Roseiflexus
ND_318576	RT	640427139|Bacteria;Chloroflexi;Chloroflexia;Chloroflexales;Roseiflexaceae;Roseiflexus
ND_318577	RT	640427139|Bacteria;Chloroflexi;Chloroflexia;Chloroflexales;Roseiflexaceae;Roseiflexus
ND_318578	RT	640427139|Bacteria;Chloroflexi;Chloroflexia;Chloroflexales;Roseiflexaceae;Roseiflexus
ND_318580	RT	640427139|Bacteria;Chloroflexi;Chloroflexia;Chloroflexales;Roseiflexaceae;Roseiflexus
ND_318587	RT	640427139|Bacteria;Chloroflexi;Chloroflexia;Chloroflexales;Roseiflexaceae;Roseiflexus
ND_318589	RT	640427139|Bacteria;Chloroflexi;Chloroflexia;Chloroflexales;Roseiflexaceae;Roseiflexus
ND_318625	RT	640427139|Bacteria;Chloroflexi;Chloroflexia;Chloroflexales;Roseiflexaceae;Roseiflexus
ND_318627	RT	640427139|Bacteria;Chloroflexi;Chloroflexia;Chloroflexales;Roseiflexaceae;Roseiflexus
ND_318628	RT	640427139|Bacteria;Chloroflexi;Chloroflexia;Chloroflexales;Roseiflexaceae;Roseiflexus
ND_318629	RT	640427139|Bacteria;Chloroflexi;Chloroflexia;Chloroflexales;Roseiflexaceae;Roseiflexus
ND_318631	RT	640427139|Bacteria;Chloroflexi;Chloroflexia;Chloroflexales;Roseiflexaceae;Roseiflexus
ND_318635	RT	640427139|Bacteria;Chloroflexi;Chloroflexia;Chloroflexales;Roseiflexaceae;Roseiflexus
ND_318639	RT	640427139|Bacteria;Chloroflexi;Chloroflexia;Chloroflexales;Roseiflexaceae;Roseiflexus
ND_318640	RT	640427139|Bacteria;Chloroflexi;Chloroflexia;Chloroflexales;Roseiflexaceae;Roseiflexus
ND_367103	RT	640427139|Bacteria;Chloroflexi;Chloroflexia;Chloroflexales;Roseiflexaceae;Roseiflexus
ND_367104	RT	640427139|Bacteria;Chloroflexi;Chloroflexia;Chloroflexales;Roseiflexaceae;Roseiflexus
ND_367106	RT	640427139|Bacteria;Chloroflexi;Chloroflexia;Chloroflexales;Roseiflexaceae;Roseiflexus
ND_367108	RT	640427139|Bacteria;Chloroflexi;Chloroflexia;Chloroflexales;Roseiflexaceae;Roseiflexus
ND_367110	RT	640427139|Bacteria;Chloroflexi;Chloroflexia;Chloroflexales;Roseiflexaceae;Roseiflexus
ND_367111	RT	640427139|Bacteria;Chloroflexi;Chloroflexia;Chloroflexales;Roseiflexaceae;Roseiflexus
ND_367112	RT	640427139|Bacteria;Chloroflexi;Chloroflexia;Chloroflexales;Roseiflexaceae;Roseiflexus
ND_367114	RT	640427139|Bacteria;Chloroflexi;Chloroflexia;Chloroflexales;Roseiflexaceae;Roseiflexus
ND_367116	RT	640427139|Bacteria;Chloroflexi;Chloroflexia;Chloroflexales;Roseiflexaceae;Roseiflexus
ND_367117	RT	640427139|Bacteria;Chloroflexi;Chloroflexia;Chloroflexales;Roseiflexaceae;Roseiflexus
ND_367122	RT	640427139|Bacteria;Chloroflexi;Chloroflexia;Chloroflexales;Roseiflexaceae;Roseiflexus
ND_367123	RT	640427139|Bacteria;Chloroflexi;Chloroflexia;Chloroflexales;Roseiflexaceae;Roseiflexus
ND_367124	RT	640427139|Bacteria;Chloroflexi;Chloroflexia;Chloroflexales;Roseiflexaceae;Roseiflexus
ND_367125	RT	640427139|Bacteria;Chloroflexi;Chloroflexia;Chloroflexales;Roseiflexaceae;Roseiflexus
ND_367126	RT	640427139|Bacteria;Chloroflexi;Chloroflexia;Chloroflexales;Roseiflexaceae;Roseiflexus
ND_367130	RT	640427139|Bacteria;Chloroflexi;Chloroflexia;Chloroflexales;Roseiflexaceae;Roseiflexus
ND_367133	RT	640427139|Bacteria;Chloroflexi;Chloroflexia;Chloroflexales;Roseiflexaceae;Roseiflexus
ND_367134	RT	640427139|Bacteria;Chloroflexi;Chloroflexia;Chloroflexales;Roseiflexaceae;Roseiflexus
ND_367135	RT	640427139|Bacteria;Chloroflexi;Chloroflexia;Chloroflexales;Roseiflexaceae;Roseiflexus
ND_367136	RT	640427139|Bacteria;Chloroflexi;Chloroflexia;Chloroflexales;Roseiflexaceae;Roseiflexus
ND_367137	RT	640427139|Bacteria;Chloroflexi;Chloroflexia;Chloroflexales;Roseiflexaceae;Roseiflexus
ND_367138	RT	640427139|Bacteria;Chloroflexi;Chloroflexia;Chloroflexales;Roseiflexaceae;Roseiflexus
ND_367139	RT	640427139|Bacteria;Chloroflexi;Chloroflexia;Chloroflexales;Roseiflexaceae;Roseiflexus
ND_367144	RT	640427139|Bacteria;Chloroflexi;Chloroflexia;Chloroflexales;Roseiflexaceae;Roseiflexus
ND_367145	RT	640427139|Bacteria;Chloroflexi;Chloroflexia;Chloroflexales;Roseiflexaceae;Roseiflexus
ND_367147	RT	640427139|Bacteria;Chloroflexi;Chloroflexia;Chloroflexales;Roseiflexaceae;Roseiflexus
ND_367150	RT	640427139|Bacteria;Chloroflexi;Chloroflexia;Chloroflexales;Roseiflexaceae;Roseiflexus
ND_367151	RT	640427139|Bacteria;Chloroflexi;Chloroflexia;Chloroflexales;Roseiflexaceae;Roseiflexus
ND_367153	RT	640427139|Bacteria;Chloroflexi;Chloroflexia;Chloroflexales;Roseiflexaceae;Roseiflexus
ND_367154	RT	640427139|Bacteria;Chloroflexi;Chloroflexia;Chloroflexales;Roseiflexaceae;Roseiflexus
ND_367204	RT	640427139|Bacteria;Chloroflexi;Chloroflexia;Chloroflexales;Roseiflexaceae;Roseiflexus
ND_367213	RT	640427139|Bacteria;Chloroflexi;Chloroflexia;Chloroflexales;Roseiflexaceae;Roseiflexus
ND_367214	RT	640427139|Bacteria;Chloroflexi;Chloroflexia;Chloroflexales;Roseiflexaceae;Roseiflexus
ND_367464	RT	640427139|Bacteria;Chloroflexi;Chloroflexia;Chloroflexales;Roseiflexaceae;Roseiflexus
ND_367465	RT	640427139|Bacteria;Chloroflexi;Chloroflexia;Chloroflexales;Roseiflexaceae;Roseiflexus
ND_367467	RT	640427139|Bacteria;Chloroflexi;Chloroflexia;Chloroflexales;Roseiflexaceae;Roseiflexus
ND_367655	RT	640427139|Bacteria;Chloroflexi;Chloroflexia;Chloroflexales;Roseiflexaceae;Roseiflexus
ND_367657	RT	640427139|Bacteria;Chloroflexi;Chloroflexia;Chloroflexales;Roseiflexaceae;Roseiflexus
ND_367658	RT	640427139|Bacteria;Chloroflexi;Chloroflexia;Chloroflexales;Roseiflexaceae;Roseiflexus
ND_367665	RT	640427139|Bacteria;Chloroflexi;Chloroflexia;Chloroflexales;Roseiflexaceae;Roseiflexus
ND_367667	RT	640427139|Bacteria;Chloroflexi;Chloroflexia;Chloroflexales;Roseiflexaceae;Roseiflexus
ND_367670	RT	640427139|Bacteria;Chloroflexi;Chloroflexia;Chloroflexales;Roseiflexaceae;Roseiflexus
ND_367682	RT	640427139|Bacteria;Chloroflexi;Chloroflexia;Chloroflexales;Roseiflexaceae;Roseiflexus
ND_367684	RT	640427139|Bacteria;Chloroflexi;Chloroflexia;Chloroflexales;Roseiflexaceae;Roseiflexus
ND_367686	RT	640427139|Bacteria;Chloroflexi;Chloroflexia;Chloroflexales;Roseiflexaceae;Roseiflexus
ND_367687	RT	640427139|Bacteria;Chloroflexi;Chloroflexia;Chloroflexales;Roseiflexaceae;Roseiflexus
ND_367695	RT	640427139|Bacteria;Chloroflexi;Chloroflexia;Chloroflexales;Roseiflexaceae;Roseiflexus
ND_002428	Other	2751185624|Bacteria;Bacteroidetes;Bacteroidia;Bacteroidales;unclassified;unclassified
ND_370339	NA	NA
ND_378391	NA	NA
ND_341723	NA	NA
ND_366837	NA	NA
