## Supplementary_archive for "A five-fold expansion of the global RNA virome reveals multiple new clades of RNA bacteriophages": Table_S6_Discovery_pipeline_search_thresholds.xlsx

### Sheet: Sheet1
Process	Step	Identity	Alignment length	E-value
Primary filteration "Presence - Absence"	Nucleotide - Nucleotide searches	≥ 0.7	≥ 100nt	≤ 1e-06
Primary filteration "Presence - Absence"	Translated nucleotide searches	≥ 0.5	≥ 33aa	≤ 1e-05
Secondary filteration "Reference guided clean-up"	Reference DBs alignment criteria - Nucleotide searches	≥ 0.65	≥ 100nt	≤ 1e-06
Secondary filteration "Reference guided clean-up"	Reference DBs alignment criteria - Translated nucleotide searches	≥ 0.5	≥ 33aa	≤ 1e-05
Secondary filteration "Reference guided clean-up"	"FP" DB alignment criteria - Nucleotide searches	≥ 0.60	≥ 100nt	≤ 1e-07
