## Supplementary_archive for "A five-fold expansion of the global RNA virome reveals multiple new clades of RNA bacteriophages": Table_S8_Clustering_information.xlsx

### Sheet: Sheet1
							|...................Unit size distribution:.................|
Input	Unit Name	N_Units	Method	%ID and %Cov	Command / Script	N_Of units with > 1 Genus	Min	1st Qu.	Median	Mean	3rd Qu.	Max.
IDFT (430k contigs)	NC98	169369	mmseqs cluster- nucleic contigs	98	mmseqs easy-linclust IDFT.fasta NC98.clu tmp --gap-open 7 --gap-extend 3 --min-seq-id 0.98 -e 0.0000000001 -c 1.0 --cov-mode 1 --kmer-per-seq-scale 0.4	8	1	1	1	2.52849	2	224
IDFT (430k contigs)	NC95	134036	mmseqs cluster- nucleic contigs	95	mmseqs easy-linclust IDFT.fasta NC95.clu tmp --min-seq-id 0.95 -e 0.00001 -c 0.95 --cov-mode 1 --kmer-per-seq-scale 0.4	15	1	1	1	3.22686	2	254
IDFT (430k contigs)	NC90	120119	mmseqs cluster- nucleic contigs	90	mmseqs easy-linclust IDFT.fasta sk90.clu tmp --min-seq-id 0.90 -e 0.00000000001 -c 0.90 --cov-mode 1 --kmer-per-seq-scale 0.4	22	1	1	1	3.60072	3	254
IDFT (430k contigs)	ANI95	298975	ANI - nucleic contigs	95	*See CalctANI.R	136	1	1	1	1.42553	1	209
IDFT (430k contigs)	ANI90	293912	ANI - nucleic contigs	90	*See CalctANI.R	6**	1	1	1	1.44828	1	214
IDFT (430k contigs)	ANI75	197714	ANI - nucleic contigs	75	*See CalctANI.R	135	1	1	1	2.15565	2	997
All_RdRps.faa (347,596 RdRp signatures, including incomplete/redundant)	RN90	106501	mmseqs clusters - RdRP cores (amino acids)	90	mmseqs easy-linclust Hybrid_RdRps.faa sk90.clu tmp --min-seq-id 0.90 -e 0.00000000001 -c 0.90 --cluster-mode 2 --cov-mode 1 --threads $THREADS --seq-id-mode 2	149	1	1	1	3.26378	3	329
rdrp_v301.fa (216,453 complete RdRps)	RCR90	77510	mmseqs clusters - RdRP cores (amino acids)	ID >= 0.9, Coverage >= 0.333, E-value < 0.1	--min-seq-id 0.9 -c 0.333 -e 0.1 --cov-mode 1 --cluster-mode 2	0**	1	1	2	4.98114	4	429
IDFT (430k contigs)	RvANI90	129938	Modified ANI (RvANI)	Edge alignemnts: ID >= 99 && length > 150bp Rest: ID >= 90 && AF >= 90	*See CalctANI.R	13	1	1	1	3.32864	2	399
All1507 (2.5mil contigs)	RvANI90	284408	Modified ANI (RvANI)	Edge alignemnts: ID >= 99 && length > 150bp Rest: ID >= 90 && AF >= 90	*See CalctANI.R	NA	1	1	1	10.52	3	37471
Note:
*See CalctANI.R - Calculated as describied in thte manuscript, given the output of mmseqs easy-search All1507.fasta All1507.fasta All1507.ava.blout tmp --min-seq-id 0.5 -a true --min-aln-len 100 --add-self-matches true -s 3 --search-type 3 -e 0.0000001 --max-seqs 5000000
** A numeric count is given, but should be considered as non applicable as the calculation could not be accurate (e.g. if the set was prefiltered to include a single (examplers) sequence per genus.
