## Supplementary_archive for "A five-fold expansion of the global RNA virome reveals multiple new clades of RNA bacteriophages": Table_S9_Consortium coauthorship.xlsx

### Sheet: Sheet1
Name	Email	Afiliation	Funding Statement
Adrienne B. Narrowe	adrienne.narrowe@colostate.edu	Department of Soil and Crop Sciences, Colorado State University, Fort Collins, CO 80523, USA.
Alexander J. Probst	alexander.j.probst@gmail.com	University of Duisburg-Essen, Universitätsstr. 5, D-45141 Essen, Germany
Alexander Sczyrba	asczyrba@techfak.uni-bielefeld.de	Faculty of Technology, Bielefeld University, Bielefeld, Germany.
Annegret Kohler	annegret.kohler@inrae.fr	Institut National de Recherche pour d'Agriculture, d'Alimentation et l'Environnement (INRAE), UMR1136 Interactions Arbres/Microorganismes, INRAE Grand Est-Nancy, Université de Lorraine, 54280 Champenoux, France.
Armand Séguin	armand.seguin@nrcan-rncan.gc.ca	Canadian Forest Service, Laurentian Forestry Centre, 1055 rue du P.E.P.S., Stn. Sainte-Foy, P.O. Box 10380, Québec, QC G1V 4C7, Canada.
Ashley Shade	shade.ashley@gmail.com	Departments of Microbiology and Molecular Genetics, Michigan State University, East Lansing, MI, 48824, USA.	Great Lakes Bioenergy Research Center, U.S. Department of Energy, Office of Science, Office of Biological and Environmental Research (Awards DE-SC0018409 and DE-FC02-07ER64494), by the National Science Foundation Long-term Ecological Research Program (DEB 1832042) at the Kellogg Biological Station, and by Michigan State University AgBioResearch.”
Barbara J. Campbell	bcampb7@clemson.edu	Department of Biological Sciences, Clemson University, Clemson, South Carolina, USA	National Science Foundation grant (OCE-082546) for sampling and DOE/JGI grant (CSP-1621)
Björn D. Lindahl	bjorn.lindahl@slu.se	Department of Soil and Environment, Swedish University of Agricultural Sciences, Uppsala SE-75007, Sweden.
Brandi Kiel Reese	bkielreese@disl.org	Department of Biological Sciences, Clemson University, Clemson, South Carolina, USA.
Breanna M. Roque	breannar@futurefeed.com.au	Department of Animal Science, University of California Davis, Davis, CA, USA; FutureFeed, Newstread QLD 4006, Australia
Chris DeRito	cmd49@cornell.edu	Department of Microbiology,Cornell University,Wing Hall 403,Ithaca NY 14850,USA
Colin Averill	colin.averill@usys.ethz.ch	Department of Environmental Systems Science, ETH Zürich, Zürich, Switzerland.
Daniel Cullen	dcullen@wisc.edu	USDA Forest Products Laboratory, Madison, Wisconsin 53726, USA	NSF grant 1457721
David A. C. Beck	dacb@uw.edu	Chemical Engineering, University of Washington; eScience Institute, University of Washington; Computer Science & Engineering, University of Washington; Department of Environmental & Occupational Health Sciences, University of Washington
David A. Walsh	david.walsh@concordia.ca	Department of Biology, Concordia University, 7141 Sherbrooke Street West, Montreal, Quebec, H4B 1R6, Canada.
David M. Ward	umbdw@montana.edu	Department of Land Resources and Environmental Sciences, Montana State University, Bozeman, MT 59717, USA	NASA Exobiology NNX16AJ62G
Dongying Wu	dongyingwu@lbl.gov	Department of Energy Joint Genome Institute, Lawrence Berkeley National Laboratory, Berkeley, CA 94720, USA
Emiley Eloe-Fadrosh	EAEloeFadrosh@lbl.gov	Department of Energy Joint Genome Institute, Lawrence Berkeley National Laboratory, Berkeley, CA 94720, USA
Eoin L. Brodie	elbrodie@lbl.gov	Climate and Ecosystem Sciences Division, Lawrence Berkeley National Laboratory, Berkeley, CA, USA; Department of Environmental Science, Policy, and Management, University of California, Berkeley, Berkeley, CA, United States
Erica B. Young	ebyoung@uwm.edu	Department of Biological Sciences, University of Wisconsin Milwaukee, 3209 N Maryland Ave, Milwaukee, WI, 53211 USA
Erik A. Lilleskov	erik.a.lilleskov@usda.gov	Forestry Sciences Laboratory, USDA Forest Service, Northern Research Station, Houghton, MI, USA
Federico J. Castillo	federico.castillo@unavarra.es	Departamento Ciencias del Medio Natural, Universidad Pública de Navarra, Campus de Arrosadía s/n, Pamplona, 31006 Navarra, Spain.
Francis M. Martin	francis.martin@inrae.fr	Université de Lorraine, INRAe, UMR 1136 Interactions Arbres/Microorganismes, INRAe-Grand Est-Nancy, 54280, Champenoux, France	Laboratory of Excellence ARBRE (grant number ANR-11-LABX-0002-01)
Gary R. LeCleir	glecleir@utk.edu	Department of Microbiology,,The University of Tennessee,,Knoxville, TN 37996-0845, USA
Graeme T. Attwood	graeme.attwood@agresearch.co.nz	AgResearch Ltd, Grasslands Research Centre ,Palmerston North ,New Zealand
Hinsby Cadillo-Quiroz	hinsby@gmail.com	School of Life Sciences, Arizona State University, Tempe, AZ, United States.
Holly M. Simon	holly.simon@animalbiome.com	Division of Environmental and Biomolecular Systems, Institute of Environmental Health, Oregon Health & Science University, Portland, Oregon, United States of America; Animal Microbiome Analytics, Inc., Oakland, CA	National Science Foundation grant OCE 0424602
Ian Hewson	ih88@cornell.edu	Department of Microbiology,Cornell University,Wing Hall 403,Ithaca NY 14850,USA
Igor V. Grigoriev	IVGrigoriev@lbl.gov	Department of Energy Joint Genome Institute, Lawrence Berkeley National Laboratory, Berkeley, CA 94720, USA
James M. Tiedje	tiedjej@msu.edu	Center for Microbial Ecology, Michigan State University, East Lansing, Michigan, USA.	U.S. Department of Energy, Office of Science, Office of Biological and Environmental Research (DE-FC02-07ER64494), by the National Science Foundation Long-term Ecological Research Program (DEB 1637653)
Janet K. Jansson	janet.jansson@pnnl.gov	Earth and Biological Sciences Directorate, Pacific Northwest National Lab, Richland, WA, USA.
Janey Lee	jlee2@lbl.gov	Department of Energy Joint Genome Institute, Lawrence Berkeley National Laboratory, Berkeley, CA 94720, USA
Jean S. VanderGheynst	jvandergheynst@umassd.edu	Department of Bioengineering, University of Massachusetts, Dartmouth, MA, USA
Jeff Dangl	dangl@email.unc.edu	Department of Biology, University of North Carolina at Chapel Hill, Chapel Hill, NC 27599, USA
Jeff S. Bowman	jsbowman@ucsd.edu	Scripps Institution of Oceanography, UC San Diego, La Jolla, CA, USA.	NSF-OPP 1641019
Jeffrey L. Blanchard	jeffb@bio.umass.edu	Organismic and Evolutionary Biology, University of Massachusetts Amherst, Amherst, MA, United States	Office of Biological and Environmental Research (BER). Changes in Soil Carbon Dynamics in Response to Long-Term Soil Warming – Integration Across Scales from Cells to Ecosystems. Grant # DE-SC0010740; Harvard Forest LTER V: New Science, Synthesis, Scholarship, and Strategic Vision for Society. Grant #1237491
Jennifer L. Bowen	je.bowen@northeastern.edu	Marine Science Center, Department of Marine and Environmental Sciences, Northeastern University, Nahant, MA 01908, USA.	NSF DEB 1902712
Jiangbing Xu	jbxu@nuist.edu.cn	Institute of Ecology, Nanjing University of Information Science and Technology, Nanjing, China
Jillian F. Banfield	jbanfield@berkeley.edu	Department of Earth and Planetary Science, University of California, Berkeley Berkeley, CA, USA.
Jody W Deming	jdeming@uw.edu	School of Oceanography, University of Washington, Seattle, WA, United States.	Gordon and Better Moore Foundation award #5488 to JWD and MBS
Joel E. Kostka	joel.kostka@biology.gatech.edu	Georgia Institute of Technology,School of Biological Sciences and Earth & Atmospheric Sciences,Center of Microbial Dynamics and Infection,Atlanta, GA 30332, USA	National Science Foundation grant DEB-1754756
John M. Gladden	jmgladden@lbl.gov	Joint BioEnergy Institute, 5885 Hollis St, Emeryville, CA, 94608, USA	DOE Joint BioEnergy Institute (http:// www.jbei.org) supported by the U.S. Department of Energy, Office of Science, Office of Biological and Environmental Research, through contract DE-AC02-05CH11231 between Lawrence Berkeley National Laboratory and the U. S. Department of Energy. The United States Government retains and the publisher, by accepting the article for publication, acknowledges that t…
Josephine Z Rapp	jzrapp@uw.edu	School of Oceanography, University of Washington, Seattle, WA, United States.
Joshua Sharpe		Department of Soil and Crop Sciences, Colorado State University, Fort Collins, CO 80523, USA.
Katherine D. McMahon	tmcmahon@engr.wisc.edu	Department of Bacteriology, University of Wisconsin - Madison, Madison, WI, USA; Department of Civil and Environmental Engineering, University of Wisconsin - Madison, Madison, WI, USA.
Kathleen K. Treseder	treseder@uci.edu	Department of Ecology and Evolutionary Biology, University of California Irvine, Irvine, CA 92617
Kay D. Bidle	bidle@marine.rutgers.edu	Department of Marine and Coastal Sciences, Rutgers University, New Brunswick, NJ, 08901, USA	NSF OCE-1559179; NSF OCE-1537951; NSF OCE-1459200; Gordon & Betty Moore Foundation Investigator Award #3789
Kelly C. Wrighton	kwrighton@gmail.com	Department of Soil and Crop Sciences, Colorado State University, Fort Collins, CO 80523, USA.
Kimberlee Thamatrakoln	thamat@marine.rutgers.edu	Department of Marine and Coastal Sciences, Rutgers, The State University of New Jersey, New Brunswick, NJ 08901, USA	NSF OCE-1559179
Klaus Nusslein	nusslein@microbio.umass.edu	Department of Microbiology, University of Massachusetts Amherst, Amherst, MA, USA	Agriculture and Food Research Initiative, Competitive Grant 2009-447 35319-05186 from the US Department of Agriculture, National Institute of Food and Agriculture
Laura K. Meredith	laurameredith@email.arizona.edu	School of Natural Resources and the Environment, University of Arizona, Tucson, Arizona 85721, USA
Lucia Ramirez	lramirez@unavarra.es	Institute for Multidisciplinary Research in Applied Biology (IMAB), Public University of Navarre (UPNA), 31006 Pamplona, Spain.
Marc Buee	marc.buee@inrae.fr	Université de Lorraine, INRAE, UMR IAM, Centre INRAE-Grand Est-Nancy, 54280 Champenoux, Nancy, F-54000, France.
Marcel Huntemann	MHuntemann@lbl.gov	Department of Energy Joint Genome Institute, Lawrence Berkeley National Laboratory, Berkeley, CA 94720, USA
Marina G. Kalyuzhnaya	mkalyuzhnaya@mail.sdsu.edu	Department of Biology, San Diego State University, San Diego, CA, United States.
Mark P Waldrop	mwaldrop@usgs.gov	U.S. Geological Survey, Geology, Minerals, Energy, and Geophysics Science Center, Menlo Park, CA, USA.
Matthew B Sullivan	mbsulli@gmail.com	Department of Microbiology, The Ohio State University, Columbus, OH 43210, USA.	Gordon and Better Moore Foundation award #5488 to JWD and MBS
Matthew O. Schrenk	schrenkm@msu.edu	Department of Earth and Environmental Sciences, Michigan State University, East Lansing, Michigan, USA.
Matthias Hess	mhess@ucdavis.edu	Department of Animal Science, University of California Davis, Davis, CA, USA.
Michael A. Vega		Department of Soil and Crop Sciences, Colorado State University, Fort Collins, CO 80523, USA.
Michelle A. O'Malley	momalley@engineering.ucsb.edu	Department of Chemical Engineering, University of California, Santa Barbara, Santa Barbara, CA 93106, USA
Monica Medina	momedinamunoz@gmail.com	Department of Biology. Pennsylvania State University. University Park, PA 16802
Naomi E. Gilbert	ngilber3@vols.utk.edu	Department of Microbiology,,The University of Tennessee,,Knoxville, TN 37996-0845, USA
Nathalie Delherbe	nadelher@gmail.com	Department of Biology, San Diego State University, San Diego, CA, United States.
Olivia U. Mason	omason@fsu.edu	Department of Earth, Ocean and Atmospheric Science, Florida State University, Tallahassee, Florida, USA.
Paul Dijkstra	paul.dijkstra@nau.edu	Department of Biological Sciences, Center for Ecosystem Science and Society, Northern Arizona University, Flagstaff, Arizona, USA	US Department of Agriculture National Institute of Food and Agriculture Foundational Program [award #2017-67019-26396]
Peter F. Chuckran	pfc25@nau.edu	Department of Biological Sciences, Center for Ecosystem Science and Society, Northern Arizona University, Flagstaff, Arizona, USA	US Department of Agriculture National Institute of Food and Agriculture Foundational Program [award #2017-67019-26396]
Petr Baldrian	baldrian@biomed.cas.cz	Laboratory of Environmental Microbiology,Institute of Microbiology of the Czech Academy of Sciences,Videnska 1083, 14220 Praha 4, Czech Republic
Philippe Constant	philippe.constant@iaf.inrs.ca	Institut national de la recherche scientifique (INRS), Centre Armand-Frappier Santé Biotechnologie, 531 boulevard des Prairies, Laval (Québec), H7V 1B7, Canada
Ramunas Stepanauskas	rstepanauskas@bigelow.org	Bigelow Laboratory for Ocean Sciences, Boothbay, ME, United States.	NSF grants 1441717 and 1335810
Rebecca A. Daly	Reb.Daly@colostate.edu	Department of Soil and Crop Sciences, Colorado State University, Fort Collins, CO 80523, USA.
Regina Lamendella	reginalamendella@gmail.com	Juniata College, Huntington, Pennsylvania, USA.
Robert J Gruninger	robert.gruninger@AGR.GC.CA	Lethbridge Research and Development Centre, Agriculture and Agri-Food Canada, Lethbridge, AB T1J 4B1, Canada.
Robert M. McKay	rmmckay@bgsu.edu	Great Lakes Institute for Environmental Research,University of Windsor,401 Sunset Ave,Windsor, ON Canada
Samuel Hylander	samuel.hylander@lnu.se	Centre for Ecology and Evolution in Microbial Model Systems - EEMiS, Department of Biology and Environmental Science, Linnaeus University, Pedalstråket 13, SE-39231 Kalmar, Sweden.
Sarah L. Lebeis	lebeis.sarah@gmail.com	Department of Microbiology, The University of Tennessee, 307 Ken and Blaire Mossman Bldg., Knoxville, TN, 37996, USA.
Sarah P Esser	sarah.esser@uni-due.de	University of Duisburg-Essen, Universitätsstr. 5, D-45141 Essen, Germany
Silvia G. Acinas	sacinas@icm.csic.es	Department of Marine Biology and Oceanography, Institut de Ciències del Mar, Barcelona, Spain.
Steven S. Wilhelm	wilhelm@utk.edu	Department of Microbiology,,The University of Tennessee,,Knoxville, TN 37996-0845, USA	National Science Foundation (OCE 1829641)
Steven W. Singer	SWSinger@lbl.gov	Biological Systems and Engineering Division, Lawrence Berkeley National Laboratory, Berkeley, CA, US
Susannah S. Tringe	sgtringe@lbl.gov	Department of Energy Joint Genome Institute, Lawrence Berkeley National Laboratory, Berkeley, CA 94720, USA
Tanja Woyke	TWoyke@lbl.gov	Department of Energy Joint Genome Institute, Lawrence Berkeley National Laboratory, Berkeley, CA 94720, USA
TBK Reddy	tbreddy@lbl.gov	Department of Energy Joint Genome Institute, Lawrence Berkeley National Laboratory, Berkeley, CA 94720, USA
Terrence H. Bell	thb15@psu.edu	Department of Plant Pathology and Environmental Microbiology, The Pennsylvania State University, University Park, PA, 16802, USA	USDA National Institute of Food and Agriculture (NIFA) under Project #PEN04651 (Accession no. 1016233)
Thomas Mock	t.mock@uea.ac.uk	School of Environmental Sciences,University of East Anglia,Norwich Research Park,Norwich NR47TJ,United Kingdom
Tim McAllister	tim.mcallister@AGR.GC.CA	Lethbridge Research and Development Centre, Agriculture and Agri-Food Canada, Lethbridge, AB T1J 4B1, Canada.
Vera Thiel	vet20@dsmz.de	Leibniz-Institut DSMZ-Deutsche Sammlung von Mikroorganismen und Zellkulturen GmbH, Braunschweig, 38124 Germany	NASA Exobiology program NNX16SJ62G
Vincent J. Denef	vdenef@umich.edu	Department of Ecology and Evolutionary Biology, University of Michigan, Ann Arbor, MI, USA.
Wen-Tso Liu	wtliu@illinois.edu	Department of Civil and Environmental Engineering, University of Illinois at Urbana-Champaign, 3207 Newmark Civil Engineering Laboratory, Urbana IL61801, USA
William P. Inskeep	binskeep@montana.edu	Department of Land Resources & Environmental Sciences, Montana State University, Bozeman, MT, 59717, USA.
Willm Martens-Habbena	w.martenshabbena@ufl.edu	Department of Microbiology and Cell Science, University of Florida, Institute for Food and Agricultural Sciences, Fort Lauderdale Research and Education Center, Davie, FL 33314, USA.
Xiao-Jun Allen Liu	xj.allen.liu@gmail.com	Institute for Environmental Genomics, Department of Microbiology and Plant Biology, University of Oklahoma, Norman, OK, 73019, USA.	DOE Terrestrial Ecosystem Science Program (DE-SC0016571); NSF Long Term Ecological Research Network (LTER) (DEB: 1832210).
Zachary S. Cooper	zcooper@uw.edu	School of Oceanography, University of Washington, Seattle, WA, United States.
Zhong Wang	zhongwang@lbl.gov	Department of Energy Joint Genome Institute, Lawrence Berkeley National Laboratory, Berkeley, CA 94720, USA
